# An online tool for calculating initial rates from continuous enzyme kinetic traces

**DOI:** 10.1101/700138

**Authors:** Michael D. Olp, Kelsey S. Kalous, Brian C. Smith

## Abstract

A computer program was developed for semi-automated calculation of initial rates from continuous kinetic traces during the evaluation of Michaelis-Menten and EC_50_/IC_50_ kinetic parameters from high-throughput enzyme assays. The tool allows users to interactively fit kinetic traces using convenient browser-based selection tools, ameliorating tedious steps involved in defining linear ranges in general purpose programs like Microsoft Excel while still maintaining the simplicity of the “ruler and pencil” method of determining initial rates. As a test case, we quickly and accurately analyzed over 500 continuous enzyme kinetic traces resulting from experimental data on the response of Sirt1 to small-molecule activators. For a given titration series, our program allows simultaneous visualization of individual initial rates and the resulting Michaelis-Menten or EC_50_/IC_50_ kinetic model fit. In addition to serving as a convenient program for practicing enzymologists, our tool is also a useful teaching aid to visually demonstrate in real-time how incorrect initial rate fits can affect calculated steady-state kinetic parameters. For the convenience of the research community, we have made our program freely available online at https://continuous-enzyme-kinetics.herokuapp.com/continuous-enzyme-kinetics.
