## Appendix B for "An online tool for calculating initial rates from continuous enzyme kinetic traces"

Time (sec)	0 µM	2.5 µM	5 µM	10 µM	35 µM	80 µM	160 µM	320 µM
0	1.1012	1.0941	0.9638	0.9717	0.9297	0.9282	0.9269	0.8832
4	1.1005	1.0947	0.9639	0.9714	0.9285	0.9287	0.9259	0.8827
8.01	1.1022	1.0939	0.9625	0.9668	0.9254	0.9239	0.9238	0.8795
12.02	1.1006	1.0926	0.9599	0.9641	0.9211	0.9189	0.9158	0.8712
16.03	1.0995	1.094	0.958	0.9642	0.9169	0.9134	0.9108	0.8666
20.04	1.099	1.0921	0.9573	0.9626	0.9138	0.9099	0.9068	0.8612
24.05	1.1012	1.0934	0.9545	0.9617	0.9099	0.906	0.9031	0.8578
28.05	1.0991	1.0907	0.9538	0.958	0.9074	0.9022	0.8992	0.8533
32.06	1.0975	1.0904	0.9512	0.9539	0.9058	0.9013	0.8969	0.8508
36.07	1.0977	1.0894	0.9496	0.9513	0.8991	0.8958	0.8913	0.845
40.08	1.0968	1.0879	0.9485	0.9514	0.8975	0.891	0.8875	0.8409
44.06	1.0968	1.0878	0.9469	0.9466	0.8931	0.8868	0.8826	0.8356
48.1	1.0934	1.0871	0.9448	0.946	0.8901	0.8841	0.8793	0.8321
52.08	1.0959	1.0868	0.9436	0.94	0.8863	0.8794	0.8747	0.8268
56.06	1.0935	1.0819	0.9418	0.9387	0.8834	0.8771	0.8721	0.8241
60.1	1.0945	1.0837	0.941	0.9385	0.8805	0.8715	0.8663	0.8182
64.09	1.095	1.0845	0.9387	0.9349	0.8757	0.8674	0.8618	0.813
68.09	1.0948	1.084	0.9368	0.9345	0.8721	0.8642	0.8583	0.8093
72.08	1.0945	1.0835	0.9346	0.9344	0.8692	0.8591	0.8547	0.8054
76.07	1.0938	1.083	0.9339	0.9301	0.8648	0.8554	0.8502	0.7999
80.08	1.0937	1.0814	0.9319	0.9259	0.8626	0.8523	0.8455	0.795
84.09	1.0928	1.082	0.9301	0.9262	0.8594	0.8479	0.8416	0.7915
88.09	1.0934	1.0812	0.9286	0.9234	0.8551	0.843	0.8366	0.7863
92.08	1.0925	1.0801	0.9273	0.9206	0.851	0.8401	0.832	0.7809
96.06	1.093	1.08	0.9252	0.9192	0.8476	0.8361	0.8279	0.777
100.06	1.0917	1.0796	0.9234	0.9175	0.8451	0.8327	0.8242	0.7725
104.05	1.0917	1.078	0.9225	0.9131	0.8433	0.8295	0.8212	0.7691
108.08	1.091	1.0777	0.9201	0.9109	0.8382	0.8242	0.8151	0.7633
112.08	1.0912	1.0762	0.9183	0.9104	0.8351	0.8208	0.8117	0.7602
116.05	1.0913	1.0769	0.9164	0.908	0.8314	0.8162	0.8069	0.7546
120.09	1.09	1.0752	0.915	0.9056	0.8276	0.812	0.8028	0.7505
124.06	1.0901	1.0744	0.9133	0.9027	0.8246	0.8088	0.7981	0.7452
128.04	1.0901	1.0747	0.9114	0.9007	0.8209	0.8043	0.7931	0.7413
132.07	1.0892	1.0744	0.9086	0.8985	0.8165	0.7992	0.7891	0.7365
136.05	1.0889	1.0734	0.9079	0.8965	0.8143	0.7955	0.7854	0.7326
140.06	1.0888	1.0724	0.9066	0.894	0.8105	0.7918	0.7804	0.7271
144.07	1.0885	1.0714	0.9049	0.8911	0.8065	0.7891	0.777	0.7231
148.05	1.0882	1.0709	0.9026	0.8899	0.8039	0.7848	0.7731	0.7192
152.06	1.0881	1.071	0.9009	0.8875	0.801	0.78	0.7674	0.7129
156.07	1.0876	1.069	0.8993	0.8849	0.7979	0.7768	0.7636	0.708
160.08	1.0874	1.069	0.8981	0.8826	0.7945	0.7732	0.7606	0.706
164.05	1.0876	1.0685	0.8963	0.8804	0.7902	0.767	0.7554	0.7011
168.09	1.0865	1.0675	0.8943	0.8776	0.7886	0.765	0.7512	0.696
172.08	1.0867	1.0672	0.8922	0.8758	0.7841	0.7599	0.747	0.6934
176.06	1.0859	1.0661	0.8902	0.8727	0.7812	0.7551	0.7422	0.6876
180.09	1.0861	1.0662	0.889	0.8712	0.7779	0.7537	0.7389	0.6837
184.06	1.086	1.0651	0.888	0.8683	0.7743	0.7487	0.7339	0.679
188.05	1.0855	1.0646	0.8858	0.866	0.7685	0.7424	0.7286	0.6739
192.07	1.0852	1.0637	0.8843	0.8639	0.7653	0.7401	0.724	0.6702
196.06	1.085	1.0635	0.8816	0.8603	0.7632	0.735	0.7211	0.6649
200.06	1.0846	1.0626	0.8798	0.8591	0.7591	0.7326	0.7167	0.6621
204.06	1.0843	1.0617	0.8783	0.8572	0.7554	0.7277	0.7123	0.6571
208.04	1.0821	1.0615	0.8762	0.8551	0.7522	0.7237	0.7072	0.6521
212.07	1.0836	1.0602	0.8746	0.852	0.7488	0.7209	0.7041	0.6489
216.09	1.0832	1.0604	0.8726	0.8506	0.7453	0.7171	0.7005	0.6467
220.08	1.0825	1.0583	0.8703	0.8478	0.7401	0.7116	0.6936	0.6396
224.05	1.0827	1.0586	0.8695	0.8445	0.7372	0.7094	0.6904	0.6348
228.09	1.082	1.0581	0.8678	0.8435	0.7346	0.705	0.6856	0.632
232.08	1.0818	1.0571	0.8647	0.8414	0.7305	0.7003	0.6819	0.6274
236.05	1.0816	1.0567	0.8627	0.839	0.7259	0.6951	0.6766	0.6236
240.08	1.0813	1.0567	0.8616	0.8369	0.7236	0.6919	0.6731	0.6208
244.06	1.0809	1.0553	0.8596	0.8344	0.7204	0.6896	0.6693	0.6149
248.04	1.0803	1.0549	0.8558	0.8321	0.7155	0.6826	0.6629	0.6089
252.07	1.0801	1.0539	0.8555	0.8301	0.7137	0.682	0.6604	0.609
256.05	1.0797	1.0533	0.8539	0.8278	0.7108	0.6781	0.6581	0.607
260.05	1.0787	1.0526	0.852	0.825	0.7055	0.6722	0.6516	0.5992
264.06	1.0787	1.0524	0.8512	0.8211	0.7039	0.6676	0.6472	0.5948
268.05	1.0787	1.0531	0.8491	0.8209	0.6993	0.6643	0.6428	0.5907
272.06	1.0785	1.0515	0.848	0.8187	0.699	0.6608	0.6398	0.5874
276.06	1.0779	1.0495	0.8457	0.8153	0.695	0.6568	0.6347	0.583
280.05	1.0778	1.0497	0.8441	0.8136	0.6894	0.6529	0.6292	0.5762
284.04	1.0773	1.049	0.8435	0.8114	0.6892	0.6495	0.6273	0.5752
288.06	1.0761	1.0479	0.841	0.8086	0.685	0.6429	0.6217	0.5719
292.06	1.0767	1.0474	0.8395	0.8061	0.6846	0.642	0.618	0.5671
296.04	1.0763	1.0466	0.8395	0.8042	0.6828	0.6371	0.6146	0.5668
300.07	1.0757	1.0466	0.8365	0.8025	0.6798	0.6338	0.6079	0.5591
304.05	1.0746	1.0449	0.8351	0.7995	0.6779	0.6302	0.6043	0.5559
308.05	1.0749	1.0452	0.8331	0.7969	0.6744	0.6251	0.6003	0.5521
312.08	1.0744	1.0442	0.8299	0.7949	0.6706	0.6204	0.5953	0.5493
316.05	1.0741	1.0443	0.83	0.7928	0.6694	0.6182	0.5924	0.5441
320.05	1.0736	1.0427	0.826	0.79	0.667	0.6138	0.5869	0.539
